# The pharmacoepigenomic landscape of cancer cell lines reveals the epigenetic component of drug sensitivity

**DOI:** 10.1101/2023.06.01.543264

**Authors:** AJ Ohnmacht, A Rajamani, G Avar, G Kutkaite, E Gonçalves, D Saur, MP Menden

## Abstract

Aberrant DNA methylation accompanies genetic alterations during oncogenesis and tumour homeostasis and contributes to the transcriptional deregulation of key signalling pathways in cancer. Despite increasing efforts in DNA methylation profiling of cancer patients, there is still a lack of epigenetic biomarkers to predict treatment efficacy. To address this, we analysed 721 cancer cell lines across 22 cancer types treated with 453 anti-cancer compounds. We systematically detected the predictive component of DNA methylation in the context of transcriptional and mutational patterns, i.e., in total 19 DNA methylation biomarkers across 17 drugs and five cancer types. DNA methylation constituted drug sensitivity biomarkers by mediating the expression of proximal genes, thereby enhancing biological signals across multi-omics data modalities. Our method reproduced anticipated associations, and in addition, we found that the *NEK9* promoter hypermethylation may confer sensitivity to the NEDD8-activating enzyme (NAE) inhibitor pevonedistat in melanoma through downregulation of *NEK9*. In summary, we envision that epigenomics will refine existing patient stratification, thus empowering the next generation of precision oncology.
