## Supplementary material for "The pharmacoepigenomic landscape of cancer cell lines reveals the epigenetic component of drug sensitivity": Table S1

### Sheet: drug_class_enrichments
	Target	P-value	Enrichment	FDR	Type
297	EGFR signaling	0.000299759	Over-enrichment	0.00719421	LUAD
82	ERK MAPK signaling	0.00118128	Over-enrichment	0.0283508	COREAD
424	Mitosis	0.00135232	Over-enrichment	0.0324557	SCLC
226	ERK MAPK signaling	0.0021126	Over-enrichment	0.0507024	LAML
2	Apoptosis regulation	0.00339614	Over-enrichment	0.0815075	ALL
346	ERK MAPK signaling	0.00384977	Over-enrichment	0.0923946	NB
152	DNA replication	0.00466372	Over-enrichment	0.111929	GBM
495	Metabolism	0.00834398	Over-enrichment	0.200256	THCA
128	DNA replication	0.0177201	Over-enrichment	0.206692	ESCA
137	Other	-0.0182044	Under-enrichment	0.206692	ESCA
142	RTK signaling	0.0258364	Over-enrichment	0.206692	ESCA
261	Protein stability and degradation	0.0115532	Over-enrichment	0.277277	LGG
490	ERK MAPK signaling	0.0239455	Over-enrichment	0.287346	THCA
353	Other	0.0274359	Over-enrichment	0.329231	NB
223	Cytoskeleton	0.0288288	Over-enrichment	0.345946	LAML
135	Metabolism	0.0644426	Over-enrichment	0.386656	ESCA
161	Other	0.0335569	Over-enrichment	0.402683	GBM
124	Chromatin histone acetylation	-0.117554	Under-enrichment	0.564259	ESCA
296	DNA replication	-0.0690168	Under-enrichment	0.569602	LUAD
301	IGF1R signaling	0.0712002	Over-enrichment	0.569602	LUAD
308	PI3K/MTOR signaling	0.0954558	Over-enrichment	0.572735	LUAD
130	ERK MAPK signaling	-0.143677	Under-enrichment	0.574709	ESCA
309	Protein stability and degradation	0.121418	Over-enrichment	0.582809	LUAD
52	Chromatin histone acetylation	-0.0505452	Under-enrichment	0.599501	BRCA
58	ERK MAPK signaling	0.0529812	Over-enrichment	0.599501	BRCA
68	PI3K/MTOR signaling	0.0999169	Over-enrichment	0.599501	BRCA
70	RTK signaling	-0.0970617	Under-enrichment	0.599501	BRCA
1	ABL signaling	0.166667	Over-enrichment	0.608163	ALL
4	Chromatin histone acetylation	0.0892284	Over-enrichment	0.608163	ALL
7	Cytoskeleton	0.306306	Over-enrichment	0.608163	ALL
8	DNA replication	-0.284901	Under-enrichment	0.608163	ALL
9	EGFR signaling	-0.329422	Under-enrichment	0.608163	ALL
10	ERK MAPK signaling	-0.153586	Under-enrichment	0.608163	ALL
13	IGF1R signaling	0.306306	Over-enrichment	0.608163	ALL
16	Mitosis	-0.326719	Under-enrichment	0.608163	ALL
17	Other	-0.314409	Under-enrichment	0.608163	ALL
18	Other, kinases	-0.248001	Under-enrichment	0.608163	ALL
20	PI3K/MTOR signaling	-0.248001	Under-enrichment	0.608163	ALL
21	Protein stability and degradation	0.194466	Over-enrichment	0.608163	ALL
292	Chromatin histone acetylation	-0.152909	Under-enrichment	0.609318	LUAD
310	RTK signaling	-0.177718	Under-enrichment	0.609318	LUAD
411	Cell cycle	0.143048	Over-enrichment	0.614522	SCLC
416	DNA replication	0.0528556	Over-enrichment	0.614522	SCLC
417	EGFR signaling	-0.228677	Under-enrichment	0.614522	SCLC
418	ERK MAPK signaling	-0.0828795	Under-enrichment	0.614522	SCLC
422	JNK and p38 signaling	0.117281	Over-enrichment	0.614522	SCLC
423	Metabolism	-0.228677	Under-enrichment	0.614522	SCLC
426	Other, kinases	-0.256051	Under-enrichment	0.614522	SCLC
428	PI3K/MTOR signaling	-0.256051	Under-enrichment	0.614522	SCLC
432	WNT signaling	0.215054	Over-enrichment	0.614522	SCLC
434	Apoptosis regulation	0.470078	Over-enrichment	0.62677	SKCM
435	Cell cycle	-0.2955	Under-enrichment	0.62677	SKCM
436	Chromatin histone acetylation	0.470078	Over-enrichment	0.62677	SKCM
437	Chromatin histone methylation	0.225806	Over-enrichment	0.62677	SKCM
438	Chromatin other	-0.461832	Under-enrichment	0.62677	SKCM
440	DNA replication	0.0660559	Over-enrichment	0.62677	SKCM
441	EGFR signaling	-0.210206	Under-enrichment	0.62677	SKCM
442	ERK MAPK signaling	0.16493	Over-enrichment	0.62677	SKCM
443	Genome integrity	0.128373	Over-enrichment	0.62677	SKCM
445	IGF1R signaling	0.401569	Over-enrichment	0.62677	SKCM
446	JNK and p38 signaling	-0.461832	Under-enrichment	0.62677	SKCM
448	Mitosis	-0.40346	Under-enrichment	0.62677	SKCM
449	Other	-0.123293	Under-enrichment	0.62677	SKCM
450	Other, kinases	0.373168	Over-enrichment	0.62677	SKCM
451	p53 pathway	0.401569	Over-enrichment	0.62677	SKCM
452	PI3K/MTOR signaling	0.373168	Over-enrichment	0.62677	SKCM
454	RTK signaling	-0.297294	Under-enrichment	0.62677	SKCM
455	Unclassified	-0.461832	Under-enrichment	0.62677	SKCM
494	JNK and p38 signaling	0.078911	Over-enrichment	0.631288	THCA
6	Chromatin other	0.423179	Over-enrichment	0.677086	ALL
11	Genome integrity	0.423179	Over-enrichment	0.677086	ALL
74	Apoptosis regulation	-0.14639	Under-enrichment	0.695331	COREAD
88	Mitosis	0.124052	Over-enrichment	0.695331	COREAD
89	Other	0.0670691	Over-enrichment	0.695331	COREAD
90	Other, kinases	-0.106368	Under-enrichment	0.695331	COREAD
93	Protein stability and degradation	0.173833	Over-enrichment	0.695331	COREAD
22	RTK signaling	0.471728	Over-enrichment	0.707592	ALL
50	Apoptosis regulation	0.231315	Over-enrichment	0.708143	BRCA
51	Cell cycle	0.417984	Over-enrichment	0.708143	BRCA
54	Chromatin other	-0.452211	Under-enrichment	0.708143	BRCA
55	Cytoskeleton	-0.590119	Under-enrichment	0.708143	BRCA
56	DNA replication	0.411784	Over-enrichment	0.708143	BRCA
57	EGFR signaling	-0.578067	Under-enrichment	0.708143	BRCA
59	Genome integrity	0.547789	Over-enrichment	0.708143	BRCA
61	IGF1R signaling	-0.590119	Under-enrichment	0.708143	BRCA
62	JNK and p38 signaling	-0.452211	Under-enrichment	0.708143	BRCA
63	Metabolism	-0.578067	Under-enrichment	0.708143	BRCA
64	Mitosis	0.153429	Over-enrichment	0.708143	BRCA
65	Other	-0.273107	Under-enrichment	0.708143	BRCA
66	Other, kinases	-0.199726	Under-enrichment	0.708143	BRCA
67	p53 pathway	0.409881	Over-enrichment	0.708143	BRCA
69	Protein stability and degradation	0.327101	Over-enrichment	0.708143	BRCA
71	Unclassified	0.547789	Over-enrichment	0.708143	BRCA
290	Apoptosis regulation	-0.392909	Under-enrichment	0.711421	LUAD
291	Cell cycle	-0.466545	Under-enrichment	0.711421	LUAD
294	Chromatin other	-0.388575	Under-enrichment	0.711421	LUAD
295	Cytoskeleton	-0.533566	Under-enrichment	0.711421	LUAD
298	ERK MAPK signaling	0.265548	Over-enrichment	0.711421	LUAD
302	JNK and p38 signaling	-0.388575	Under-enrichment	0.711421	LUAD
303	Metabolism	-0.487727	Under-enrichment	0.711421	LUAD
304	Mitosis	0.480731	Over-enrichment	0.711421	LUAD
305	Other	-0.330106	Under-enrichment	0.711421	LUAD
306	Other, kinases	0.371793	Over-enrichment	0.711421	LUAD
307	p53 pathway	-0.533566	Under-enrichment	0.711421	LUAD
439	Cytoskeleton	-0.598431	Under-enrichment	0.718117	SKCM
447	Metabolism	-0.591299	Under-enrichment	0.718117	SKCM
32	DNA replication	0.0299388	Over-enrichment	0.718531	BLCA
412	Chromatin histone acetylation	0.43384	Over-enrichment	0.722224	SCLC
414	Chromatin other	-0.481483	Under-enrichment	0.722224	SCLC
419	Genome integrity	-0.481483	Under-enrichment	0.722224	SCLC
427	p53 pathway	0.384772	Over-enrichment	0.722224	SCLC
430	RTK signaling	-0.333926	Under-enrichment	0.722224	SCLC
431	Unclassified	-0.481483	Under-enrichment	0.722224	SCLC
3	Cell cycle	0.520307	Over-enrichment	0.728616	ALL
14	JNK and p38 signaling	-0.576821	Under-enrichment	0.728616	ALL
23	Unclassified	-0.576821	Under-enrichment	0.728616	ALL
299	Genome integrity	0.611425	Over-enrichment	0.73371	LUAD
311	Unclassified	0.611425	Over-enrichment	0.73371	LUAD
170	Apoptosis regulation	-0.301293	Under-enrichment	0.735879	HNSC
171	Cell cycle	0.643894	Over-enrichment	0.735879	HNSC
172	Chromatin histone acetylation	-0.602765	Under-enrichment	0.735879	HNSC
174	Chromatin other	0.498317	Over-enrichment	0.735879	HNSC
175	Cytoskeleton	0.367742	Over-enrichment	0.735879	HNSC
176	DNA replication	-0.425251	Under-enrichment	0.735879	HNSC
177	EGFR signaling	0.355337	Over-enrichment	0.735879	HNSC
178	ERK MAPK signaling	0.643894	Over-enrichment	0.735879	HNSC
179	Genome integrity	-0.501683	Under-enrichment	0.735879	HNSC
181	IGF1R signaling	-0.632258	Under-enrichment	0.735879	HNSC
182	JNK and p38 signaling	0.498317	Over-enrichment	0.735879	HNSC
183	Metabolism	0.355337	Over-enrichment	0.735879	HNSC
184	Mitosis	0.261083	Over-enrichment	0.735879	HNSC
185	Other	-0.177639	Under-enrichment	0.735879	HNSC
186	Other, kinases	-0.127332	Under-enrichment	0.735879	HNSC
187	p53 pathway	0.367742	Over-enrichment	0.735879	HNSC
188	PI3K/MTOR signaling	0.276148	Over-enrichment	0.735879	HNSC
189	Protein stability and degradation	0.270507	Over-enrichment	0.735879	HNSC
190	RTK signaling	0.62683	Over-enrichment	0.735879	HNSC
191	Unclassified	0.498317	Over-enrichment	0.735879	HNSC
192	WNT signaling	0.204301	Over-enrichment	0.735879	HNSC
410	Apoptosis regulation	-0.56616	Under-enrichment	0.738274	SCLC
415	Cytoskeleton	-0.615228	Under-enrichment	0.738274	SCLC
421	IGF1R signaling	-0.615228	Under-enrichment	0.738274	SCLC
425	Other	-0.562655	Under-enrichment	0.738274	SCLC
338	Apoptosis regulation	0.155068	Over-enrichment	0.744328	NB
344	DNA replication	-0.13391	Under-enrichment	0.744328	NB
358	RTK signaling	-0.115225	Under-enrichment	0.744328	NB
218	Apoptosis regulation	-0.404908	Under-enrichment	0.754209	LAML
219	Cell cycle	0.236278	Over-enrichment	0.754209	LAML
220	Chromatin histone acetylation	0.0985672	Over-enrichment	0.754209	LAML
222	Chromatin other	-0.565657	Under-enrichment	0.754209	LAML
224	DNA replication	-0.554964	Under-enrichment	0.754209	LAML
225	EGFR signaling	-0.31667	Under-enrichment	0.754209	LAML
227	Genome integrity	0.434343	Over-enrichment	0.754209	LAML
230	JNK and p38 signaling	-0.565657	Under-enrichment	0.754209	LAML
231	Metabolism	-0.31667	Under-enrichment	0.754209	LAML
232	Mitosis	0.165051	Over-enrichment	0.754209	LAML
233	Other	-0.29139	Under-enrichment	0.754209	LAML
234	Other, kinases	-0.452482	Under-enrichment	0.754209	LAML
236	PI3K/MTOR signaling	-0.226847	Under-enrichment	0.754209	LAML
237	Protein stability and degradation	-0.384679	Under-enrichment	0.754209	LAML
238	RTK signaling	-0.50472	Under-enrichment	0.754209	LAML
239	Unclassified	-0.565657	Under-enrichment	0.754209	LAML
289	ABL signaling	-0.731183	Under-enrichment	0.762973	LUAD
293	Chromatin histone methylation	-0.731183	Under-enrichment	0.762973	LUAD
312	WNT signaling	-0.731183	Under-enrichment	0.762973	LUAD
453	Protein stability and degradation	-0.684304	Under-enrichment	0.782062	SKCM
15	Metabolism	0.670578	Over-enrichment	0.792793	ALL
19	p53 pathway	-0.693694	Under-enrichment	0.792793	ALL
49	ABL signaling	-0.768817	Under-enrichment	0.802244	BRCA
53	Chromatin histone methylation	-0.768817	Under-enrichment	0.802244	BRCA
72	WNT signaling	-0.768817	Under-enrichment	0.802244	BRCA
429	Protein stability and degradation	0.70645	Over-enrichment	0.807371	SCLC
433	ABL signaling	-0.774194	Under-enrichment	0.807854	SKCM
456	WNT signaling	-0.774194	Under-enrichment	0.807854	SKCM
409	ABL signaling	-0.784946	Under-enrichment	0.819074	SCLC
413	Chromatin histone methylation	-0.784946	Under-enrichment	0.819074	SCLC
122	Apoptosis regulation	0.595092	Over-enrichment	0.821691	ESCA
123	Cell cycle	0.539242	Over-enrichment	0.821691	ESCA
126	Chromatin other	-0.565657	Under-enrichment	0.821691	ESCA
127	Cytoskeleton	-0.684743	Under-enrichment	0.821691	ESCA
129	EGFR signaling	0.68333	Over-enrichment	0.821691	ESCA
131	Genome integrity	0.434343	Over-enrichment	0.821691	ESCA
133	IGF1R signaling	-0.684743	Under-enrichment	0.821691	ESCA
134	JNK and p38 signaling	-0.565657	Under-enrichment	0.821691	ESCA
136	Mitosis	0.393236	Over-enrichment	0.821691	ESCA
138	Other, kinases	0.547518	Over-enrichment	0.821691	ESCA
139	p53 pathway	-0.684743	Under-enrichment	0.821691	ESCA
140	PI3K/MTOR signaling	0.547518	Over-enrichment	0.821691	ESCA
141	Protein stability and degradation	-0.384679	Under-enrichment	0.821691	ESCA
143	Unclassified	-0.565657	Under-enrichment	0.821691	ESCA
229	IGF1R signaling	-0.684743	Under-enrichment	0.821691	LAML
235	p53 pathway	-0.684743	Under-enrichment	0.821691	LAML
169	ABL signaling	-0.795699	Under-enrichment	0.830295	HNSC
173	Chromatin histone methylation	-0.795699	Under-enrichment	0.830295	HNSC
340	Chromatin histone acetylation	-0.209022	Under-enrichment	0.836088	NB
166	RTK signaling	-0.104556	Under-enrichment	0.836447	GBM
75	Cell cycle	-0.518702	Under-enrichment	0.854124	COREAD
76	Chromatin histone acetylation	-0.464065	Under-enrichment	0.854124	COREAD
78	Chromatin other	0.400411	Over-enrichment	0.854124	COREAD
79	Cytoskeleton	-0.71177	Under-enrichment	0.854124	COREAD
80	DNA replication	-0.323564	Under-enrichment	0.854124	COREAD
81	EGFR signaling	0.643788	Over-enrichment	0.854124	COREAD
83	Genome integrity	-0.599589	Under-enrichment	0.854124	COREAD
85	IGF1R signaling	-0.71177	Under-enrichment	0.854124	COREAD
86	JNK and p38 signaling	-0.599589	Under-enrichment	0.854124	COREAD
87	Metabolism	-0.356212	Under-enrichment	0.854124	COREAD
91	p53 pathway	-0.71177	Under-enrichment	0.854124	COREAD
92	PI3K/MTOR signaling	-0.294522	Under-enrichment	0.854124	COREAD
94	RTK signaling	0.4237	Over-enrichment	0.854124	COREAD
95	Unclassified	-0.599589	Under-enrichment	0.854124	COREAD
146	Apoptosis regulation	-0.54965	Under-enrichment	0.86254	GBM
147	Cell cycle	-0.600581	Under-enrichment	0.86254	GBM
148	Chromatin histone acetylation	0.45035	Over-enrichment	0.86254	GBM
150	Chromatin other	-0.646905	Under-enrichment	0.86254	GBM
151	Cytoskeleton	0.25138	Over-enrichment	0.86254	GBM
153	EGFR signaling	-0.415261	Under-enrichment	0.86254	GBM
154	ERK MAPK signaling	0.399419	Over-enrichment	0.86254	GBM
155	Genome integrity	-0.646905	Under-enrichment	0.86254	GBM
158	JNK and p38 signaling	-0.646905	Under-enrichment	0.86254	GBM
159	Metabolism	-0.415261	Under-enrichment	0.86254	GBM
160	Mitosis	-0.454921	Under-enrichment	0.86254	GBM
162	Other, kinases	-0.404405	Under-enrichment	0.86254	GBM
164	PI3K/MTOR signaling	0.595595	Over-enrichment	0.86254	GBM
165	Protein stability and degradation	-0.481809	Under-enrichment	0.86254	GBM
167	Unclassified	-0.646905	Under-enrichment	0.86254	GBM
121	ABL signaling	-0.827957	Under-enrichment	0.863955	ESCA
125	Chromatin histone methylation	-0.827957	Under-enrichment	0.863955	ESCA
144	WNT signaling	-0.827957	Under-enrichment	0.863955	ESCA
217	ABL signaling	-0.827957	Under-enrichment	0.863955	LAML
221	Chromatin histone methylation	-0.827957	Under-enrichment	0.863955	LAML
240	WNT signaling	-0.827957	Under-enrichment	0.863955	LAML
5	Chromatin histone methylation	-0.833333	Under-enrichment	0.869565	ALL
24	WNT signaling	-0.833333	Under-enrichment	0.869565	ALL
73	ABL signaling	-0.844086	Under-enrichment	0.880785	COREAD
77	Chromatin histone methylation	-0.844086	Under-enrichment	0.880785	COREAD
96	WNT signaling	-0.844086	Under-enrichment	0.880785	COREAD
210	Other, kinases	0.0514909	Over-enrichment	0.892339	KIRC
214	RTK signaling	0.0743616	Over-enrichment	0.892339	KIRC
157	IGF1R signaling	-0.74862	Under-enrichment	0.898344	GBM
163	p53 pathway	-0.74862	Under-enrichment	0.898344	GBM
362	Apoptosis regulation	0.45035	Over-enrichment	0.898344	OV
363	Cell cycle	-0.600581	Under-enrichment	0.898344	OV
364	Chromatin histone acetylation	-0.54965	Under-enrichment	0.898344	OV
366	Chromatin other	-0.646905	Under-enrichment	0.898344	OV
367	Cytoskeleton	-0.74862	Under-enrichment	0.898344	OV
368	DNA replication	0.285447	Over-enrichment	0.898344	OV
369	EGFR signaling	0.18545	Over-enrichment	0.898344	OV
370	ERK MAPK signaling	0.399419	Over-enrichment	0.898344	OV
371	Genome integrity	0.353095	Over-enrichment	0.898344	OV
373	IGF1R signaling	-0.74862	Under-enrichment	0.898344	OV
374	JNK and p38 signaling	-0.646905	Under-enrichment	0.898344	OV
375	Metabolism	0.584739	Over-enrichment	0.898344	OV
376	Mitosis	0.545079	Over-enrichment	0.898344	OV
377	Other	0.524082	Over-enrichment	0.898344	OV
378	Other, kinases	-0.404405	Under-enrichment	0.898344	OV
379	p53 pathway	-0.74862	Under-enrichment	0.898344	OV
380	PI3K/MTOR signaling	0.339018	Over-enrichment	0.898344	OV
381	Protein stability and degradation	0.518191	Over-enrichment	0.898344	OV
382	RTK signaling	-0.104556	Under-enrichment	0.898344	OV
383	Unclassified	-0.646905	Under-enrichment	0.898344	OV
145	ABL signaling	-0.865591	Under-enrichment	0.903226	GBM
149	Chromatin histone methylation	-0.865591	Under-enrichment	0.903226	GBM
168	WNT signaling	-0.865591	Under-enrichment	0.903226	GBM
361	ABL signaling	-0.865591	Under-enrichment	0.903226	OV
365	Chromatin histone methylation	-0.865591	Under-enrichment	0.903226	OV
384	WNT signaling	-0.865591	Under-enrichment	0.903226	OV
337	ABL signaling	-0.870968	Under-enrichment	0.908836	NB
339	Cell cycle	-0.621673	Under-enrichment	0.908836	NB
341	Chromatin histone methylation	-0.870968	Under-enrichment	0.908836	NB
342	Chromatin other	-0.659111	Under-enrichment	0.908836	NB
343	Cytoskeleton	-0.757977	Under-enrichment	0.908836	NB
345	EGFR signaling	-0.431232	Under-enrichment	0.908836	NB
347	Genome integrity	-0.659111	Under-enrichment	0.908836	NB
349	IGF1R signaling	-0.757977	Under-enrichment	0.908836	NB
350	JNK and p38 signaling	-0.659111	Under-enrichment	0.908836	NB
351	Metabolism	0.568768	Over-enrichment	0.908836	NB
352	Mitosis	0.521124	Over-enrichment	0.908836	NB
354	Other, kinases	0.564806	Over-enrichment	0.908836	NB
355	p53 pathway	-0.757977	Under-enrichment	0.908836	NB
356	PI3K/MTOR signaling	0.564806	Over-enrichment	0.908836	NB
357	Protein stability and degradation	-0.497153	Under-enrichment	0.908836	NB
359	Unclassified	-0.659111	Under-enrichment	0.908836	NB
360	WNT signaling	-0.870968	Under-enrichment	0.908836	NB
385	ABL signaling	-0.897849	Under-enrichment	0.936886	PAAD
386	Apoptosis regulation	0.31198	Over-enrichment	0.936886	PAAD
387	Cell cycle	-0.330851	Under-enrichment	0.936886	PAAD
388	Chromatin histone acetylation	-0.68802	Under-enrichment	0.936886	PAAD
389	Chromatin histone methylation	-0.897849	Under-enrichment	0.936886	PAAD
390	Chromatin other	-0.722447	Under-enrichment	0.936886	PAAD
391	Cytoskeleton	-0.805638	Under-enrichment	0.936886	PAAD
392	DNA replication	0.159021	Over-enrichment	0.936886	PAAD
393	EGFR signaling	-0.518981	Under-enrichment	0.936886	PAAD
394	ERK MAPK signaling	0.669149	Over-enrichment	0.936886	PAAD
395	Genome integrity	0.277553	Over-enrichment	0.936886	PAAD
397	IGF1R signaling	-0.805638	Under-enrichment	0.936886	PAAD
398	JNK and p38 signaling	-0.722447	Under-enrichment	0.936886	PAAD
399	Metabolism	0.481019	Over-enrichment	0.936886	PAAD
400	Mitosis	0.133614	Over-enrichment	0.936886	PAAD
401	Other	0.334126	Over-enrichment	0.936886	PAAD
402	Other, kinases	-0.0800952	Under-enrichment	0.936886	PAAD
403	p53 pathway	-0.805638	Under-enrichment	0.936886	PAAD
404	PI3K/MTOR signaling	-0.604241	Under-enrichment	0.936886	PAAD
405	Protein stability and degradation	0.420151	Over-enrichment	0.936886	PAAD
406	RTK signaling	-0.531262	Under-enrichment	0.936886	PAAD
407	Unclassified	-0.722447	Under-enrichment	0.936886	PAAD
408	WNT signaling	-0.897849	Under-enrichment	0.936886	PAAD
193	ABL signaling	-0.930108	Under-enrichment	0.970547	KIRC
194	Apoptosis regulation	-0.440373	Under-enrichment	0.970547	KIRC
195	Cell cycle	-0.475495	Under-enrichment	0.970547	KIRC
196	Chromatin histone acetylation	0.559627	Over-enrichment	0.970547	KIRC
197	Chromatin histone methylation	-0.930108	Under-enrichment	0.970547	KIRC
198	Chromatin other	-0.803652	Under-enrichment	0.970547	KIRC
199	Cytoskeleton	-0.864749	Under-enrichment	0.970547	KIRC
200	DNA replication	0.651143	Over-enrichment	0.970547	KIRC
201	EGFR signaling	0.356554	Over-enrichment	0.970547	KIRC
202	ERK MAPK signaling	-0.475495	Under-enrichment	0.970547	KIRC
203	Genome integrity	-0.803652	Under-enrichment	0.970547	KIRC
205	IGF1R signaling	-0.864749	Under-enrichment	0.970547	KIRC
206	JNK and p38 signaling	-0.803652	Under-enrichment	0.970547	KIRC
207	Metabolism	0.356554	Over-enrichment	0.970547	KIRC
208	Mitosis	0.226853	Over-enrichment	0.970547	KIRC
209	Other	-0.216119	Under-enrichment	0.970547	KIRC
211	p53 pathway	-0.864749	Under-enrichment	0.970547	KIRC
212	PI3K/MTOR signaling	-0.1835	Under-enrichment	0.970547	KIRC
213	Protein stability and degradation	-0.693236	Under-enrichment	0.970547	KIRC
215	Unclassified	-0.803652	Under-enrichment	0.970547	KIRC
216	WNT signaling	-0.930108	Under-enrichment	0.970547	KIRC
457	ABL signaling	-0.935484	Under-enrichment	0.976157	STAD
458	Apoptosis regulation	0.529909	Over-enrichment	0.976157	STAD
459	Cell cycle	0.495512	Over-enrichment	0.976157	STAD
460	Chromatin histone acetylation	0.529909	Over-enrichment	0.976157	STAD
461	Chromatin histone methylation	-0.935484	Under-enrichment	0.976157	STAD
462	Chromatin other	-0.817751	Under-enrichment	0.976157	STAD
463	Cytoskeleton	-0.874804	Under-enrichment	0.976157	STAD
464	DNA replication	0.620618	Over-enrichment	0.976157	STAD
465	EGFR signaling	-0.666426	Under-enrichment	0.976157	STAD
466	ERK MAPK signaling	-0.504488	Under-enrichment	0.976157	STAD
467	Genome integrity	-0.817751	Under-enrichment	0.976157	STAD
469	IGF1R signaling	-0.874804	Under-enrichment	0.976157	STAD
470	JNK and p38 signaling	-0.817751	Under-enrichment	0.976157	STAD
471	Metabolism	-0.666426	Under-enrichment	0.976157	STAD
472	Mitosis	0.592341	Over-enrichment	0.976157	STAD
473	Other	-0.622281	Under-enrichment	0.976157	STAD
474	Other, kinases	0.427486	Over-enrichment	0.976157	STAD
475	p53 pathway	-0.874804	Under-enrichment	0.976157	STAD
476	PI3K/MTOR signaling	0.427486	Over-enrichment	0.976157	STAD
477	Protein stability and degradation	-0.713746	Under-enrichment	0.976157	STAD
478	RTK signaling	0.250058	Over-enrichment	0.976157	STAD
479	Unclassified	-0.817751	Under-enrichment	0.976157	STAD
480	WNT signaling	-0.935484	Under-enrichment	0.976157	STAD
25	ABL signaling	-0.946237	Under-enrichment	0.987377	BLCA
26	Apoptosis regulation	-0.535063	Under-enrichment	0.987377	BLCA
27	Cell cycle	0.432704	Over-enrichment	0.987377	BLCA
28	Chromatin histone acetylation	-0.535063	Under-enrichment	0.987377	BLCA
29	Chromatin histone methylation	-0.946237	Under-enrichment	0.987377	BLCA
30	Chromatin other	0.153557	Over-enrichment	0.987377	BLCA
31	Cytoskeleton	-0.895089	Under-enrichment	0.987377	BLCA
33	EGFR signaling	-0.714442	Under-enrichment	0.987377	BLCA
34	ERK MAPK signaling	0.432704	Over-enrichment	0.987377	BLCA
35	Genome integrity	0.153557	Over-enrichment	0.987377	BLCA
37	IGF1R signaling	-0.895089	Under-enrichment	0.987377	BLCA
38	JNK and p38 signaling	-0.846443	Under-enrichment	0.987377	BLCA
39	Metabolism	-0.714442	Under-enrichment	0.987377	BLCA
40	Mitosis	0.524505	Over-enrichment	0.987377	BLCA
41	Other	0.68896	Over-enrichment	0.987377	BLCA
42	Other, kinases	-0.274587	Under-enrichment	0.987377	BLCA
43	p53 pathway	-0.895089	Under-enrichment	0.987377	BLCA
44	PI3K/MTOR signaling	-0.664324	Under-enrichment	0.987377	BLCA
45	Protein stability and degradation	-0.756222	Under-enrichment	0.987377	BLCA
46	RTK signaling	-0.421962	Under-enrichment	0.987377	BLCA
47	Unclassified	-0.846443	Under-enrichment	0.987377	BLCA
48	WNT signaling	-0.946237	Under-enrichment	0.987377	BLCA
12	Hormone-related	-1	Under-enrichment	1	ALL
36	Hormone-related	-1	Under-enrichment	1	BLCA
60	Hormone-related	-1	Under-enrichment	1	BRCA
84	Hormone-related	-1	Under-enrichment	1	COREAD
97	ABL signaling	-0.962366	Under-enrichment	1	DLBC
98	Apoptosis regulation	0.352086	Over-enrichment	1	DLBC
99	Cell cycle	0.325249	Over-enrichment	1	DLBC
100	Chromatin histone acetylation	-0.647914	Under-enrichment	1	DLBC
101	Chromatin histone methylation	-0.962366	Under-enrichment	1	DLBC
102	Chromatin other	-0.890725	Under-enrichment	1	DLBC
103	Cytoskeleton	-0.925952	Under-enrichment	1	DLBC
104	DNA replication	-0.57282	Under-enrichment	1	DLBC
105	EGFR signaling	-0.79185	Under-enrichment	1	DLBC
106	ERK MAPK signaling	-0.674751	Under-enrichment	1	DLBC
107	Genome integrity	-0.890725	Under-enrichment	1	DLBC
108	Hormone-related	-1	Under-enrichment	1	DLBC
109	IGF1R signaling	-0.925952	Under-enrichment	1	DLBC
110	JNK and p38 signaling	-0.890725	Under-enrichment	1	DLBC
111	Metabolism	0.20815	Over-enrichment	1	DLBC
112	Mitosis	-0.596975	Under-enrichment	1	DLBC
113	Other	0.166108	Over-enrichment	1	DLBC
114	Other, kinases	0.592084	Over-enrichment	1	DLBC
115	p53 pathway	-0.925952	Under-enrichment	1	DLBC
116	PI3K/MTOR signaling	0.592084	Over-enrichment	1	DLBC
117	Protein stability and degradation	-0.823706	Under-enrichment	1	DLBC
118	RTK signaling	-0.549507	Under-enrichment	1	DLBC
119	Unclassified	-0.890725	Under-enrichment	1	DLBC
120	WNT signaling	-0.962366	Under-enrichment	1	DLBC
132	Hormone-related	-1	Under-enrichment	1	ESCA
156	Hormone-related	-1	Under-enrichment	1	GBM
180	Hormone-related	-1	Under-enrichment	1	HNSC
204	Hormone-related	-1	Under-enrichment	1	KIRC
228	Hormone-related	-1	Under-enrichment	1	LAML
241	ABL signaling	-0.962366	Under-enrichment	1	LGG
242	Apoptosis regulation	-0.647914	Under-enrichment	1	LGG
243	Cell cycle	0.325249	Over-enrichment	1	LGG
244	Chromatin histone acetylation	-0.647914	Under-enrichment	1	LGG
245	Chromatin histone methylation	-0.962366	Under-enrichment	1	LGG
246	Chromatin other	0.109275	Over-enrichment	1	LGG
247	Cytoskeleton	-0.925952	Under-enrichment	1	LGG
248	DNA replication	0.42718	Over-enrichment	1	LGG
249	EGFR signaling	-0.79185	Under-enrichment	1	LGG
250	ERK MAPK signaling	-0.674751	Under-enrichment	1	LGG
251	Genome integrity	-0.890725	Under-enrichment	1	LGG
252	Hormone-related	-1	Under-enrichment	1	LGG
253	IGF1R signaling	-0.925952	Under-enrichment	1	LGG
254	JNK and p38 signaling	-0.890725	Under-enrichment	1	LGG
255	Metabolism	0.20815	Over-enrichment	1	LGG
256	Mitosis	-0.596975	Under-enrichment	1	LGG
257	Other	-0.444742	Under-enrichment	1	LGG
258	Other, kinases	0.592084	Over-enrichment	1	LGG
259	p53 pathway	-0.925952	Under-enrichment	1	LGG
260	PI3K/MTOR signaling	-0.407916	Under-enrichment	1	LGG
262	RTK signaling	-0.549507	Under-enrichment	1	LGG
263	Unclassified	-0.890725	Under-enrichment	1	LGG
264	WNT signaling	-0.962366	Under-enrichment	1	LGG
265	ABL signaling	-0.967742	Under-enrichment	1	LIHC
266	Apoptosis regulation	-0.690086	Under-enrichment	1	LIHC
267	Cell cycle	0.285558	Over-enrichment	1	LIHC
268	Chromatin histone acetylation	0.041998	Over-enrichment	1	LIHC
269	Chromatin histone methylation	-0.967742	Under-enrichment	1	LIHC
270	Chromatin other	-0.905822	Under-enrichment	1	LIHC
271	Cytoskeleton	-0.936356	Under-enrichment	1	LIHC
272	DNA replication	0.37887	Over-enrichment	1	LIHC
273	EGFR signaling	-0.819155	Under-enrichment	1	LIHC
274	ERK MAPK signaling	-0.714442	Under-enrichment	1	LIHC
275	Genome integrity	-0.905822	Under-enrichment	1	LIHC
276	Hormone-related	-1	Under-enrichment	1	LIHC
277	IGF1R signaling	-0.936356	Under-enrichment	1	LIHC
278	JNK and p38 signaling	-0.905822	Under-enrichment	1	LIHC
279	Metabolism	-0.819155	Under-enrichment	1	LIHC
280	Mitosis	-0.643446	Under-enrichment	1	LIHC
281	Other	0.499665	Over-enrichment	1	LIHC
282	Other, kinases	-0.464714	Under-enrichment	1	LIHC
283	p53 pathway	-0.936356	Under-enrichment	1	LIHC
284	PI3K/MTOR signaling	0.535286	Over-enrichment	1	LIHC
285	Protein stability and degradation	-0.84724	Under-enrichment	1	LIHC
286	RTK signaling	-0.599463	Under-enrichment	1	LIHC
287	Unclassified	-0.905822	Under-enrichment	1	LIHC
288	WNT signaling	-0.967742	Under-enrichment	1	LIHC
300	Hormone-related	-1	Under-enrichment	1	LUAD
313	ABL signaling	-0.989247	Under-enrichment	1	MM
314	Apoptosis regulation	-0.884917	Under-enrichment	1	MM
315	Cell cycle	-0.895089	Under-enrichment	1	MM
316	Chromatin histone acetylation	0.115083	Over-enrichment	1	MM
317	Chromatin histone methylation	-0.989247	Under-enrichment	1	MM
318	Chromatin other	-0.967916	Under-enrichment	1	MM
319	Cytoskeleton	-0.978553	Under-enrichment	1	MM
320	DNA replication	0.145248	Over-enrichment	1	MM
321	EGFR signaling	-0.936356	Under-enrichment	1	MM
322	ERK MAPK signaling	-0.895089	Under-enrichment	1	MM
323	Genome integrity	-0.967916	Under-enrichment	1	MM
324	Hormone-related	-1	Under-enrichment	1	MM
325	IGF1R signaling	-0.978553	Under-enrichment	1	MM
326	JNK and p38 signaling	-0.967916	Under-enrichment	1	MM
327	Metabolism	-0.936356	Under-enrichment	1	MM
328	Mitosis	-0.864749	Under-enrichment	1	MM
329	Other	-0.79599	Under-enrichment	1	MM
330	Other, kinases	-0.776867	Under-enrichment	1	MM
331	p53 pathway	-0.978553	Under-enrichment	1	MM
332	PI3K/MTOR signaling	-0.776867	Under-enrichment	1	MM
333	Protein stability and degradation	-0.946818	Under-enrichment	1	MM
334	RTK signaling	-0.844813	Under-enrichment	1	MM
335	Unclassified	-0.967916	Under-enrichment	1	MM
336	WNT signaling	-0.989247	Under-enrichment	1	MM
348	Hormone-related	-1	Under-enrichment	1	NB
372	Hormone-related	-1	Under-enrichment	1	OV
396	Hormone-related	-1	Under-enrichment	1	PAAD
420	Hormone-related	-1	Under-enrichment	1	SCLC
444	Hormone-related	-1	Under-enrichment	1	SKCM
468	Hormone-related	-1	Under-enrichment	1	STAD
481	ABL signaling	-0.973118	Under-enrichment	1	THCA
482	Apoptosis regulation	-0.734739	Under-enrichment	1	THCA
483	Cell cycle	-0.756222	Under-enrichment	1	THCA
484	Chromatin histone acetylation	-0.734739	Under-enrichment	1	THCA
485	Chromatin histone methylation	-0.973118	Under-enrichment	1	THCA
486	Chromatin other	-0.921089	Under-enrichment	1	THCA
487	Cytoskeleton	-0.946818	Under-enrichment	1	THCA
488	DNA replication	-0.673201	Under-enrichment	1	THCA
489	EGFR signaling	-0.84724	Under-enrichment	1	THCA
491	Genome integrity	-0.921089	Under-enrichment	1	THCA
492	Hormone-related	-1	Under-enrichment	1	THCA
493	IGF1R signaling	-0.946818	Under-enrichment	1	THCA
496	Mitosis	-0.693236	Under-enrichment	1	THCA
497	Other	-0.562488	Under-enrichment	1	THCA
498	Other, kinases	-0.529014	Under-enrichment	1	THCA
499	p53 pathway	-0.946818	Under-enrichment	1	THCA
500	PI3K/MTOR signaling	-0.529014	Under-enrichment	1	THCA
501	Protein stability and degradation	-0.871309	Under-enrichment	1	THCA
502	RTK signaling	-0.653631	Under-enrichment	1	THCA
503	Unclassified	-0.921089	Under-enrichment	1	THCA
504	WNT signaling	-0.973118	Under-enrichment	1	THCA

### Sheet: annotation
Target	The investigated target pathway
P-value	The p-value of the hypergeometic test for enrichment target pathways among drugs associated to dDMRs
Enrichment	Type of enrichment, either testing for enrichment or depletion
FDR	False discovery rate adjusted by Benjamini-Hochberg
Type	Cancer type for which the test was conducted
